# SPOROS: A pipeline to analyze DISE/6mer seed toxicity

**DOI:** 10.1101/2021.07.01.450720

**Authors:** Elizabeth T. Bartom, Masha Kocherginsky, Bidur Paudel, Aparajitha Vaidyanathan, Ashley Haluck-Kangas, Monal Patel, Kaitlyn L. O’Shea, Andrea E. Murmann, Marcus E. Peter

**Author notes:** Corresponding authors: Marcus Peter, and Elizabeth Bartom.

## Abstract

micro(mi)RNAs are (18-22nt long) noncoding short (s)RNAs that suppress gene expression by targeting the 3’ untranslated region of target mRNAs. This occurs through the seed sequence located in position 2-7/8 of the miRNA guide strand, once it is loaded into the RNA induced silencing complex (RISC). G-rich 6mer seed sequences can kill cells by targeting C-rich 6mer seed matches located in genes that are critical for cell survival. This results in induction of Death Induced by Survival gene Elimination (DISE), also referred to as 6mer seed toxicity. miRNAs are often quantified in cells by aligning the reads from small (sm)RNA sequencing to the genome. However, the analysis of any smRNA Seq data set for 6mer seed toxicity requires an advanced workflow, solely based on the exact position 2-7 of any sRNA that can enter the RISC. Therefore, we developed SPOROS, an automated pipeline that produces multiple useful outputs to compare 6mer seed toxicity of all cellular sRNAs, regardless of their nature, between different samples. We provide two examples to illustrate the capabilities of SPOROS: Example one involves the analysis of RISC-bound sRNAs in a cancer cell line (either wild-type or two mutant lines unable to produce most miRNAs). Example two is based on a publicly available smRNA Seq data set from postmortem brains (either from normal or Alzheimer’s patients). Our methods are designed to be used to analyze a variety of smRNA Seq data in various normal and disease settings.
