## Supplementary material for "SPOROS: A pipeline to analyze DISE/6mer seed toxicity": Table S1

### Sheet: Latest_Mouse_Human_Overlapped
Table S1. List of mature miRNAs with the same 6mer seed that overlap between human and mouse.
Mouse.Human.Overlapped	6mer Seed	avg_human seed viab	avg_mouse seed viab
miR-3085-5p	GGUGCC	6.1	5.5
miR-92-5p	GGUGGG	4.5	7.2
miR-323-5p	GGUGGU	4.5	11.7
miR-762	GGGCUG	7.4	11.6
miR-3960	GCGGCG	11.1	8.3
miR-342-5p	GGGGUG	8.2	12.3
miR-505-5p	GGAGCC	11.6	8.9
miR-346-5p	GUCUGC	14.1	7.5
miR-185-3p	GGGGCU	6.8	15.9
miR-221-5p	CCUGGC	11.8	12.9
miR-486-3p	GGGGCA	7.5	18.1
miR-760-3p	GGCUCU	7.3	19.1
miR-744-5p	GCGGGG	10.4	17.2
miR-28-5p	AGGAGC	11.1	18
miR-708-5p	AGGAGC	11.1	18
miR-485-5p	GAGGCU	23.5	5.8
miR-1249-5p	GGAGGG	9.2	21.4
miR-615-5p	GGGGUC	16.9	14.8
miR-491-5p	GUGGGG	16.4	15.7
miR-2861	GGGCCU	10.7	21.5
miR-128-5p	GGGGCC	7.3	26.4
miR-193-5p	GGGUCU	18.3	16
miR-92-5p	GGUUGG	16.9	21.2
miR-193-3p	ACUGGC	20.9	18.1
miR-22-3p	AGCUGC	25.4	14.3
miR-34-5p	GGCAGU	16.2	25.1
miR-449-5p	GGCAGU	16.2	25.1
miR-423-5p	GAGGGG	18.1	24.2
miR-493-3p	GAAGGU	38.1	7.8
miR-296-5p	GGGCCC	30.4	15.8
miR-671-5p	GGAAGC	37.2	11.4
miR-504-5p	GACCCU	31.6	18.2
miR-214-5p	GCCUGU	10.2	39.8
miR-1199-3p	GCGGCC	34.4	16.5
miR-491-3p	UUAUGC	20.4	30.5
miR-675-5p	GGUGCG	20.6	30.4
miR-874-5p	GGCCCC	31.6	20.8
miR-24-3p	GGCUCA	21.6	31.8
miR-365-3p	AAUGCC	45.5	8
miR-127-5p	UGAAGC	39	16.2
miR-204-3p	CUGGGA	20.9	35.7
miR-1224-3p	CCCACC	37.9	19.3
miR-193-5p	GGGGUU	23.7	35.1
miR-455-3p	CAGUCC	29.2	30.5
miR-194-3p	CAGUGG	31.1	29.7
miR-30-3p	UGGGAG	30.1	30.8
miR-544-3p	UUCUGC	38.5	22.7
miR-25-5p	GGCGGA	26.8	35.2
miR-27-5p	GGGCUU	27.8	34.6
miR-18-3p	CUGCCC	42.9	20
miR-532-5p	AUGCCU	27.2	36.1
miR-15-5p	AGCAGC	26.2	37.8
miR-16-5p	AGCAGC	26.2	37.8
miR-195-5p	AGCAGC	26.2	37.8
miR-497-5p	AGCAGC	26.2	37.8
miR-503-5p	AGCAGC	26.2	37.8
miR-505-3p	GUCAAC	41.4	22.9
miR-330-3p	CAAAGC	46.9	18.3
miR-711	GGACCC	47.8	18.4
miR-135-3p	UGUAGG	46	20.3
miR-483-3p	CACUCC	31.3	35
miR-139-3p	GGAGAC	36.3	32.4
miR-378-3p	CUGGAC	48.5	20.4
miR-370-3p	CCUGCU	44.8	24.6
miR-127-3p	CGGAUC	35.8	33.9
miR-144-5p	GAUAUC	33.6	36.6
miR-134-5p	GUGACU	24.3	48.1
miR-1298-3p	AUCUGG	32.7	40
miR-324-5p	GCAUCC	47.3	25.7
miR-615-3p	CCGAGC	46.3	28.5
miR-184-3p	GGACGG	36.9	38
miR-185-5p	GGAGAG	41.6	33.3
miR-874-3p	UGCCCU	52.1	22.8
miR-484	CAGGCU	41.3	34.3
miR-27-5p	GAGCUU	56.9	20.1
miR-326-3p	CUCUGG	50.2	26.9
miR-330-5p	CUCUGG	50.2	26.9
miR-3059-5p	UUCCUC	39.2	38.6
miR-670-3p	UUCCUC	39.2	38.6
miR-668-3p	GUCACU	46	33.5
miR-365-5p	GGGACU	53.1	27.8
miR-106-3p	CGCACU	57	24
miR-192-5p	UGACCU	43.2	38.2
miR-215-5p	UGACCU	43.2	38.2
miR-126-3p	CGUACC	45	38.4
miR-149-5p	CUGGCU	44.5	39
miR-3064-5p	CUGGCU	44.5	39
miR-3085-3p	CUGGCU	44.5	39
miR-124-5p	GUGUUC	29.7	54.8
miR-137-3p	UAUUGC	33.6	51.3
miR-9-3p	UAAAGC	34.6	50.6
miR-1247-5p	CCCGUC	37.6	48.3
miR-1306-3p	CGUUGG	46.7	39.6
miR-129-3p	AGCCCU	63.2	23.7
miR-219-5p	GAUGUC	42.4	45.2
miR-223-3p	GUCAGU	56.3	31.3
miR-379-5p	GGUAGA	54.4	34.4
miR-223-5p	GUGUAU	46.3	42.8
miR-103-5p	GCUUCU	56.5	33.6
miR-140-5p	AGUGGU	46.7	44.2
miR-138-5p	GCUGGU	56.9	34.5
miR-23-5p	GGGUUC	45.6	48
miR-377-3p	UCACAC	50.1	43.5
miR-511-3p	AUGUGU	56.2	37.4
miR-212-5p	CCUUGG	44.4	49.4
miR-340-3p	CCGUCU	51.1	43.3
miR-328-3p	UGGCCC	59.4	35.1
miR-296-3p	AGGGUU	62.5	32.8
miR-432-5p	CUUGGA	24.3	71.8
miR-141-5p	AUCUUC	48.2	48.2
miR-490-5p	CAUGGA	40.4	56.1
miR-31-5p	GGCAAG	46.3	50.4
miR-383-5p	GAUCAG	51	46.9
miR-1911-5p	GAGUAC	54.7	43.3
miR-203-5p	GUGGUU	55.9	42.1
miR-15-3p	AGGCCA	53.8	44.3
miR-376-5p	GUAGAU	60.6	38.8
miR-188-5p	AUCCCU	67.3	32.6
miR-377-5p	GAGGUU	53.5	46.4
miR-135-5p	AUGGCU	67.6	32.7
miR-1251-3p	GCUUUG	54.7	46.5
miR-122-3p	AACACC	48.3	53
miR-431-5p	GUCUUG	51.6	49.7
miR-877-5p	UAGAGG	55.1	47.4
miR-574-5p	GAGUGU	63.6	39.2
miR-718	UUCCGC	58.1	45.5
miR-654-3p	AUGUCU	72.7	31.3
miR-155-5p	UAAUGC	61.2	42.9
miR-203-3p	UGAACU	60.3	44.1
miR-339-5p	CCCUGU	52.4	52.1
miR-208-3p	UAAGAC	51.7	53.1
miR-499-5p	UAAGAC	51.7	53.1
miR-122-5p	GGAGUG	43.5	61.5
miR-1271-3p	GUGCCU	52.2	53
miR-496-3p	GAGUAU	56.9	48.4
miR-128-3p	CACAGU	56.7	49.5
miR-653-5p	UGUUGA	54	52.3
miR-501-3p	AUGCAC	49.4	57.3
miR-1-3p	GGAAUG	57.1	51.7
miR-206-3p	GGAAUG	57.1	51.7
miR-320-3p	AAAGCU	55.1	54.3
miR-103-3p	GCAGCA	67.7	42.4
miR-107-3p	GCAGCA	67.7	42.4
miR-26-5p	UCAAGU	68	43
miR-219-3p	GAGUUG	57.6	53.5
miR-22-5p	GUUCUU	67.5	44
miR-3065-3p	CAGCAC	79.2	32.5
miR-423-3p	GCUCGG	51.5	60.5
miR-146-5p	GAGAAC	60.9	51.6
miR-759	CAGAGU	59.4	53.1
miR-6715-3p	CAAACC	52.5	60.3
miR-375-3p	UUGUUC	68	45.6
miR-7-5p	GGAAGA	62.9	50.9
miR-26-3p	CUGUUC	61.3	53
miR-29-3p	AGCACC	63.1	51.3
miR-188-3p	UCCCAC	49.2	65.9
miR-147-5p	GGAAAC	53.2	62.3
miR-329-3p	ACACAC	61.5	54.2
miR-362-3p	ACACAC	61.5	54.2
miR-150-3p	UGGUAC	49.3	66.7
miR-1249-3p	CGCCCU	77.3	39
miR-381-5p	GCGAGG	61.4	54.9
miR-671-3p	CCGGUU	50.7	66.9
miR-574-3p	ACGCUC	77.2	40.7
miR-187-3p	CGUGUC	69	49.3
miR-339-3p	GAGCGC	70	48.8
miR-145-5p	UCCAGU	69.2	49.6
miR-488-5p	CCAGAU	61.5	57.7
miR-9718	UGCUGA	76.4	43
miR-148-5p	AAGUUC	60.8	58.8
miR-125-3p	CGGGUU	67.4	53.4
miR-1-5p	CAUACU	53.7	67.7
miR-192-3p	UGCCAA	68.8	52.6
miR-23-3p	UCACAU	56.6	65.5
miR-450-3p	UUGGGG	64.1	58.3
miR-202-3p	GAGGUA	72.4	50.3
miR-98-5p	GAGGUA	72.4	50.3
miR-1224-5p	UGAGGA	69.9	54.3
miR-132-3p	AACAGU	61.8	63.1
miR-212-3p	AACAGU	61.8	63.1
miR-320-5p	CCUUCU	56	69.6
miR-27-3p	UCACAG	66.9	59
miR-665-3p	CCAGGA	73.3	53.1
miR-199-5p	CCAGUG	69.9	56.6
miR-190-5p	GAUAUG	67.4	59.8
miR-214-3p	CAGCAG	67.9	59.8
miR-761	CAGCAG	67.9	59.8
miR-369-5p	GAUCGA	62.9	65.1
miR-542-3p	GUGACA	62.3	65.7
miR-124-3p	AAGGCA	70.8	57.3
miR-342-3p	CUCACA	64.1	64.1
miR-431-3p	AGGUCG	62.4	65.8
miR-9-5p	CUUUGG	67.3	60.9
miR-551-3p	CGACCC	73.7	55
miR-582-5p	UACAGU	68	61.1
miR-1911-3p	ACCAGG	66.8	62.5
miR-141-3p	AACACU	65.6	64.6
miR-200-3p	AACACU	65.6	64.6
miR-148-3p	CAGUGC	61.3	69.7
miR-152-3p	CAGUGC	61.3	69.7
miR-376-3p	UCAUAG	65.1	66.8
miR-143-5p	GUGCAG	67.9	64
miR-221-3p	GCUACA	68.3	63.7
miR-222-3p	GCUACA	68.3	63.7
miR-299-3p	AUGUGG	59.8	72.3
miR-744-3p	UGUUGC	75.1	57
miR-33-3p	AAUGUU	81.2	51
miR-409-3p	AAUGUU	81.2	51
miR-29-5p	GACCGA	77.1	55.2
miR-143-3p	GAGAUG	76.2	56.2
miR-34-3p	AUCACU	62.7	69.9
miR-16-3p	CAGUAU	64.3	68.5
miR-196-5p	AGGUAG	72.6	60.2
miR-483-5p	AGACGG	60.5	72.7
miR-455-5p	AUGUGC	78.4	54.9
miR-142-3p	GUAGUG	57.6	75.8
miR-93-3p	CUGCUG	74.5	59
miR-370-5p	AGGUCA	80.5	53.2
miR-675-3p	UGUAUG	80.2	53.5
miR-412-5p	GGUCGA	52.1	81.8
miR-125-3p	CAGGUG	70.2	63.8
miR-208-5p	AGCUUU	71.4	62.8
miR-203-3p	UGAAAU	67.9	66.4
miR-92-5p	GGGACG	69.1	65.4
miR-217-3p	AUCAGU	50.3	84.4
miR-361-5p	UAUCAG	71.2	63.8
miR-100-5p	ACCCGU	78.3	57.2
miR-99-5p	ACCCGU	78.3	57.2
miR-140-3p	ACCACA	76.9	58.7
miR-1298-5p	UCAUUC	78	57.9
miR-6715-5p	CAGGCA	78.2	58
miR-202-5p	UCCUAU	89	47.6
miR-155-3p	UCCUAC	80.7	56.3
miR-362-5p	AUCCUU	57.4	81
miR-500-5p	AUCCUU	57.4	81
miR-501-5p	AUCCUU	57.4	81
miR-451	AACCGU	80.5	58.3
miR-1271-5p	UUGGCA	86.4	52.5
miR-182-5p	UUGGCA	86.4	52.5
miR-96-5p	UUGGCA	86.4	52.5
miR-301-5p	CUCUGA	71.5	67.9
miR-133-3p	UUGGUC	68.8	71
miR-367-5p	CUGUUG	75.3	65.2
let-7-3p	UGUACA	79.4	61.6
miR-493-5p	UGUACA	79.4	61.6
miR-3154	AGAAGG	58	83.1
miR-598-5p	CGGUGA	73.5	68.6
miR-652-5p	AACCCU	76	66.9
miR-219-3p	GAAUUG	77.9	65.1
miR-758-3p	UUGUGA	82.2	61.4
miR-151-5p	CGAGGA	76.9	66.8
miR-99-3p	AAGCUC	90	54.6
miR-410-5p	GGUUGU	62.9	81.9
miR-494-5p	GGUUGU	62.9	81.9
miR-218-5p	UGUGCU	72.7	72.2
miR-490-3p	AACCUG	75.2	69.7
miR-181-3p	CCAUCG	77.4	68.4
miR-494-3p	GAAACA	76	69.8
miR-219-5p	GAUUGU	57.5	88.5
miR-1197-3p	AGGACA	69.5	76.7
miR-154-5p	AGGUUA	79.6	67.1
miR-130-5p	CUCUUU	70.7	76.3
miR-361-3p	CCCCCA	69.6	77.4
miR-325-5p	CUAGUA	73.9	73.2
miR-215-3p	CUGUCA	73.8	73.4
miR-1251-5p	CUCUAG	77.4	70.1
miR-3059-3p	CUCUAG	77.4	70.1
miR-375-5p	CGACGA	80	67.5
miR-200-5p	GUCUUA	78.3	69.5
miR-338-3p	CCAGCA	76.6	71.4
miR-302-3p	AAGUGC	66.3	81.9
miR-26-3p	CUAUUC	79.8	69
miR-433-3p	UCAUGA	69.6	79.4
miR-10-5p	ACCCUG	74.6	74.7
miR-136-5p	CUCCAU	78	71.4
miR-183-3p	UGAAUU	80.1	69.5
miR-137-5p	CGGGUA	76	73.7
miR-205-5p	CCUUCA	76.9	73.1
miR-199-3p	CAGUAG	74.8	75.4
miR-29-5p	CUGAUU	81.1	69.2
miR-598-3p	ACGUCA	85.7	65.9
miR-125-5p	CCCUGA	72.8	79.4
miR-154-3p	AUCAUA	76.1	76.5
miR-147-3p	UGUGCG	78.7	73.9
miR-210-3p	UGUGCG	78.7	73.9
miR-183-5p	AUGGCA	84.1	69
miR-875-5p	AUACCU	70.8	82.3
miR-486-5p	CCUGUA	86.2	67.1
miR-138-3p	CUAUUU	79.7	74.4
miR-150-5p	CUCCCA	85	69.3
miR-532-3p	CUCCCA	85	69.3
miR-196-3p	CGACAG	81.5	73.2
miR-15-3p	GAAUCA	81.3	73.5
miR-374-5p	UAAUAC	82.5	72.3
miR-543-3p	AACAUU	80	74.8
miR-421-3p	UCAACA	85.9	69.2
miR-139-5p	CUACAG	77	78.8
miR-568	UGUAUA	83.7	72.3
miR-876-5p	GGAUUU	81.8	74.2
miR-382-5p	AAGUUG	84.8	71.7
miR-495-5p	AAGUUG	84.8	71.7
miR-135-3p	AUAGGG	84.2	72.6
miR-19-3p	GUGCAA	81.4	75.8
miR-10-3p	AAAUUC	73.8	83.9
miR-20-3p	CUGCAU	85.7	72.6
miR-217-5p	ACUGCA	86.5	71.8
miR-379-3p	AUGUAA	80.8	77.6
miR-411-3p	AUGUAA	80.8	77.6
miR-216-5p	AAUCUC	71.9	86.5
miR-433-5p	ACGGUG	87.3	71.2
miR-3074-5p	UUCCUG	91.7	67
miR-374-5p	UAUAAU	82.8	75.9
miR-376-3p	ACAUAG	80.6	78.1
miR-30-5p	GUAAAC	82.6	76.4
miR-664-3p	AUUCAU	89.4	70.1
miR-29-5p	CUGGUU	85.8	73.8
miR-302-5p	CUUUAA	93.3	66.9
miR-425-5p	AUGACA	85.3	74.9
miR-450-5p	UUUGCA	83.3	76.9
miR-331-5p	UAGGUA	86.2	74.5
let-7-3p	UAUACA	80.2	80.7
miR-98-3p	UAUACA	80.2	80.7
miR-205-3p	AUUUCA	85.6	75.4
miR-30-3p	UUUCAG	90.9	70.1
miR-33-5p	UGCAUU	74	87
miR-3065-5p	CAACAA	85.5	75.7
miR-539-5p	GAGAAA	94.6	66.6
miR-181-5p	ACAUUC	74.6	86.7
miR-19-5p	GUUUUG	78.5	83
miR-497-3p	AAACCA	82.3	79.2
miR-488-3p	UGAAAG	86.5	75.6
miR-122-5p	UUAGUG	80.6	81.6
miR-31-3p	GCUAUG	67.2	95.1
miR-466-3p	UACACA	84.6	77.8
miR-450-3p	UUGGGA	88.7	73.7
miR-708-3p	AACUAG	86.8	75.9
miR-28-3p	ACUAGA	84.8	78
miR-195-3p	CAAUAU	82.7	80.3
miR-101-5p	CGGUUA	83	80.6
miR-17-3p	CUGCAG	77	86.7
miR-18-5p	AAGGUG	90.2	73.6
miR-411-5p	AGUAGA	76.6	87.2
miR-222-5p	UCAGUA	85.7	78.2
miR-21-5p	AGCUUA	84.2	80.2
miR-590-5p	AGCUUA	84.2	80.2
miR-335-5p	CAAGAG	82	83.7
miR-495-3p	AACAAA	90.2	76.1
miR-7-3p	AACAAA	90.2	76.1
miR-25-3p	AUUGCA	80.2	86.2
miR-32-5p	AUUGCA	80.2	86.2
miR-363-3p	AUUGCA	80.2	86.2
miR-367-3p	AUUGCA	80.2	86.2
miR-92-3p	AUUGCA	80.2	86.2
miR-142-5p	AUAAAG	87.4	79.1
miR-323-3p	ACAUUA	85.8	80.8
miR-450-5p	UUUGCG	87.2	80
miR-652-3p	AUGGCG	88.4	79
miR-409-5p	GGUUAC	87.1	80.4
let-7-3p	UAUACG	84.8	83.2
miR-670-5p	UCCCUG	82.7	85.5
miR-6516-5p	UUGCAG	88	80.3
miR-340-5p	UAUAAA	95.5	73.4
miR-194-5p	GUAACA	95.1	74.5
miR-331-3p	CCCCUG	88.7	81.3
miR-129-5p	UUUUUG	86.8	84.4
miR-1843-5p	AUGGAG	83.7	87.6
miR-384-3p	UUCCUA	88.2	83.5
miR-186-5p	AAAGAA	87.9	84.1
miR-369-3p	AUAAUA	95	77.1
miR-873-5p	CAGGAA	90.8	82.2
miR-200-3p	AAUACU	91.1	82
miR-218-3p	AUGGUU	89.6	83.5
miR-429-3p	AAUACU	91.1	82
miR-106-5p	AAAGUG	89.8	84.4
miR-17-5p	AAAGUG	89.8	84.4
miR-20-5p	AAAGUG	89.8	84.4
miR-93-5p	AAAGUG	89.8	84.4
miR-338-5p	ACAAUA	95.6	78.7
miR-425-3p	UCGGGA	87.8	86.7
miR-3074-3p	AUAUCA	82.5	92.6
miR-302-5p	CUUAAA	87.9	87.9
miR-130-3p	AGUGCA	88.8	88.4
miR-301-3p	AGUGCA	88.8	88.4
miR-335-3p	UUUUCA	89.5	88
miR-191-5p	AACGGA	98.3	79.9
miR-378-5p	UCCUGA	92.1	86.7
miR-204-5p	UCCCUU	82.5	96.5
miR-211-5p	UCCCUU	82.5	96.5
miR-590-3p	AAUUUU	87.2	91.9
miR-181-3p	UCACUG	83.3	96.8
miR-653-3p	UCACUG	83.3	96.8
miR-151-3p	UAGACU	87.6	93.9
let-7-3p	UGCGCA	93.9	88.8
miR-200-5p	AUCUUA	95.5	87.5
miR-153-3p	UGCAUA	89	94.7
miR-448-3p	UGCAUA	89	94.7
miR-551-5p	AAAUCA	100.1	84.4
miR-381-3p	AUACAA	90.7	94.3
miR-29-5p	UGGUUU	103.9	81.9
miR-410-3p	AUAUAA	93.3	94.3
miR-101-3p	ACAGUA	101.6	86.2
miR-144-3p	ACAGUA	101.6	86.2
miR-126-5p	AUUAUU	100.9	87
miR-487-3p	AUCGUA	104.6	85.6
miR-299-5p	GGUUUA	102.1	90.3
miR-32-3p	AAUUUA	99.1	93.8
